# Hot and sour: parasite adaptations to honey bee body temperature and pH

**DOI:** 10.1101/2021.07.03.447385

**Authors:** Evan C Palmer-Young, Thomas R Raffel, Jay D Evans

## Abstract

Host temperature and gut chemistry can shape resistance to parasite infection. Heat and acidity can limit trypanosomatid infection in warm-blooded hosts, and could shape infection resistance in insects as well. The colony-level endothermy and acidic guts of social bees provide unique opportunities to study how temperature and acidity shape insect-parasite associations. We compared temperature and pH tolerance between three trypanosomatid parasites from social bees and a related trypanosomatid from poikilothermic mosquitoes, which have alkaline guts.

Relative to the mosquito parasites, all three bee parasites had higher heat tolerance that reflected levels of endothermy in hosts. Heat tolerance of the honey bee parasite *Crithidia mellificae* was exceptional for its genus, implicating honey bee endothermy as a filter of parasite establishment. The lesser heat tolerance of the emerging *Lotmaria passim* suggests possible spillover from a less endothermic host. Whereas both honey bee parasites tolerated the acidic pH’s found in bee intestines, mosquito parasites tolerated the alkaline conditions found in mosquito midguts, suggesting that both gut pH and temperature could structure host-parasite specificity. Elucidating how host temperature and gut pH affect infection—and corresponding parasite adaptations to these factors—could help explain trypanosomatids’ distribution among insects and invasion of mammals.
