## Supplementary material for "Hot and sour: parasite adaptations to honey bee body temperature and pH": pH_models_summary_v0.csv

Species	Strain	Host	term	estimate	lower	upper
Crithidia mellificae	C. mellificae 30254	Honeybee	eh	147.5948858142167	94.06057003353973	230.2196522696952
Crithidia mellificae	C. mellificae 30254	Honeybee	el	42.01681893753913	24.664984466254182	212.00425958439368
Crithidia mellificae	C. mellificae 30254	Honeybee	rmax	0.27090620374887475	0.2533136426473203	0.2926383199029937
Crithidia mellificae	C. mellificae 30254	Honeybee	pHh	9.932186036267069	9.585789626649282	10.281241751175385
Crithidia mellificae	C. mellificae 30254	Honeybee	pHl	3.056415225996328	2.916821605406958	3.2357796700470685
Lotmaria passim	L. passim BRL	Honeybee	eh	189.29886919338543	159.72498675032233	223.91752688095752
Lotmaria passim	L. passim BRL	Honeybee	el	63.837641682629375	51.54950044233857	98.05443125443975
Lotmaria passim	L. passim BRL	Honeybee	rmax	0.14451670357524332	0.14044214023001386	0.14938646847552503
Lotmaria passim	L. passim BRL	Honeybee	pHh	7.386167482446018	7.331279108310412	7.451506516766759
Lotmaria passim	L. passim BRL	Honeybee	pHl	3.4045759291166	3.3287418568824174	3.501061877753264
Crithidia fasciculata	C. fasciculata CFC1	Mosquito	eh	186.50943609087926	120.15460340401876	300.1837023307808
Crithidia fasciculata	C. fasciculata CFC1	Mosquito	el	59.12661814587199	32.87809734252075	120.94884592035865
Crithidia fasciculata	C. fasciculata CFC1	Mosquito	rmax	0.11995305941176147	0.10777118429621566	0.149471237951299
Crithidia fasciculata	C. fasciculata CFC1	Mosquito	pHh	9.6354342154731	9.320089679595103	9.882703262119264
Crithidia fasciculata	C. fasciculata CFC1	Mosquito	pHl	4.988071263567716	4.720852199209393	5.428529776618699
Crithidia fasciculata	C. fasciculata Wallace	Mosquito	eh	140.54198183588622	96.43220714281222	204.87121217119838
Crithidia fasciculata	C. fasciculata Wallace	Mosquito	el	41.689544021132434	23.945943921156672	69.70046879622676
Crithidia fasciculata	C. fasciculata Wallace	Mosquito	rmax	0.17973980156166858	0.15195219146652336	0.30831468120370414
Crithidia fasciculata	C. fasciculata Wallace	Mosquito	pHh	9.18586704734558	8.53999432692322	9.477699773947307
Crithidia fasciculata	C. fasciculata Wallace	Mosquito	pHl	5.179285447442972	4.841519910336133	6.6247298412784925
Crithidia bombi	C. bombi IL13.2	Bumblebee	el	403.55584176781895	346.62656051613243	500
Crithidia bombi	C. bombi IL13.2	Bumblebee	rmax	0.0895312078776371	0.08819903982406922	0.0908769240728557
Crithidia bombi	C. bombi IL13.2	Bumblebee	pHl	5.177426044163436	5.168550746418943	5.186086688583301
Crithidia mellificae	C. mellificae 30254	Honeybee	Breadth	6.7690909090909095	6.3981818181818175	7.2327272727272724
Crithidia mellificae	C. mellificae 30254	Honeybee	pH_opt	6.3127272727272725	4.18	7.332727272727272
Lotmaria passim	L. passim BRL	Honeybee	Breadth	3.8945454545454536	3.801818181818181	3.9872727272727273
Lotmaria passim	L. passim BRL	Honeybee	pH_opt	5.570909090909091	5.2	5.756363636363636
Crithidia fasciculata	C. fasciculata CFC1	Mosquito	Breadth	4.60888888888889	4.231111111111111	4.986666666666667
Crithidia fasciculata	C. fasciculata CFC1	Mosquito	pH_opt	7.5777777777777775	6.897777777777778	8.106666666666666
Crithidia fasciculata	C. fasciculata Wallace	Mosquito	Breadth	4.155555555555557	3.7777777777777777	4.608888888888888
Crithidia fasciculata	C. fasciculata Wallace	Mosquito	pH_opt	7.426666666666667	7.0488888888888885	7.728888888888889
