## Supplementary material for "Hot and sour: parasite adaptations to honey bee body temperature and pH": rates_by_pH_v0.csv

Species	Strain	Host	Round	pH	rate
Crithidia bombi	C. bombi IL13.2	Bumblebee	NA	6.203333333333333	0.08858079194196587
Crithidia bombi	C. bombi IL13.2	Bumblebee	NA	6.203333333333333	0.09283215310570521
Crithidia bombi	C. bombi IL13.2	Bumblebee	NA	6.203333333333333	0.09004049389868028
Crithidia bombi	C. bombi IL13.2	Bumblebee	NA	6.203333333333333	0.09735532489446708
Crithidia bombi	C. bombi IL13.2	Bumblebee	NA	6.203333333333333	0.09004049389868028
Crithidia bombi	C. bombi IL13.2	Bumblebee	NA	6.203333333333333	0.09283215310570521
Crithidia bombi	C. bombi IL13.2	Bumblebee	NA	6.203333333333333	0.08931623586708366
Crithidia bombi	C. bombi IL13.2	Bumblebee	NA	6.203333333333333	0.09416891590469027
Crithidia bombi	C. bombi IL13.2	Bumblebee	NA	6.203333333333333	0.08931623586708366
Crithidia bombi	C. bombi IL13.2	Bumblebee	NA	6.203333333333333	0.09416891590469027
Crithidia bombi	C. bombi IL13.2	Bumblebee	NA	6.203333333333333	0.08931623586708366
Crithidia bombi	C. bombi IL13.2	Bumblebee	NA	6.203333333333333	0.09610622907785425
Crithidia bombi	C. bombi IL13.2	Bumblebee	NA	5.99	0.08894993369455244
Crithidia bombi	C. bombi IL13.2	Bumblebee	NA	5.99	0.09316987826330005
Crithidia bombi	C. bombi IL13.2	Bumblebee	NA	5.99	0.09249201560511566
Crithidia bombi	C. bombi IL13.2	Bumblebee	NA	5.99	0.09514742391551827
Crithidia bombi	C. bombi IL13.2	Bumblebee	NA	5.99	0.09249201560511566
Crithidia bombi	C. bombi IL13.2	Bumblebee	NA	5.99	0.09316987826330005
Crithidia bombi	C. bombi IL13.2	Bumblebee	NA	5.99	0.0938382267450326
Crithidia bombi	C. bombi IL13.2	Bumblebee	NA	5.99	0.09642158816168728
Crithidia bombi	C. bombi IL13.2	Bumblebee	NA	5.99	0.09110663651265544
Crithidia bombi	C. bombi IL13.2	Bumblebee	NA	5.99	0.0938382267450326
Crithidia bombi	C. bombi IL13.2	Bumblebee	NA	5.99	0.0938382267450326
Crithidia bombi	C. bombi IL13.2	Bumblebee	NA	5.99	0.09766254562215704
Crithidia bombi	C. bombi IL13.2	Bumblebee	NA	5.733333333333334	0.08745588023894511
Crithidia bombi	C. bombi IL13.2	Bumblebee	NA	5.733333333333334	0.08967974181256322
Crithidia bombi	C. bombi IL13.2	Bumblebee	NA	5.733333333333334	0.09110663651265544
Crithidia bombi	C. bombi IL13.2	Bumblebee	NA	5.733333333333334	0.09249201560511566
Crithidia bombi	C. bombi IL13.2	Bumblebee	NA	5.733333333333334	0.08931483775355785
Crithidia bombi	C. bombi IL13.2	Bumblebee	NA	5.733333333333334	0.09039853353744348
Crithidia bombi	C. bombi IL13.2	Bumblebee	NA	5.733333333333334	0.0918043639786969
Crithidia bombi	C. bombi IL13.2	Bumblebee	NA	5.733333333333334	0.09249201560511566
Crithidia bombi	C. bombi IL13.2	Bumblebee	NA	5.733333333333334	0.08894993369455244
Crithidia bombi	C. bombi IL13.2	Bumblebee	NA	5.733333333333334	0.09039853353744348
Crithidia bombi	C. bombi IL13.2	Bumblebee	NA	5.733333333333334	0.09249201560511566
Crithidia bombi	C. bombi IL13.2	Bumblebee	NA	5.733333333333334	0.0938382267450326
Crithidia bombi	C. bombi IL13.2	Bumblebee	NA	5.453333333333333	0.07758288284429905
Crithidia bombi	C. bombi IL13.2	Bumblebee	NA	5.453333333333333	0.07941461050276553
Crithidia bombi	C. bombi IL13.2	Bumblebee	NA	5.453333333333333	0.08203650465433827
Crithidia bombi	C. bombi IL13.2	Bumblebee	NA	5.453333333333333	0.08370751988344637
Crithidia bombi	C. bombi IL13.2	Bumblebee	NA	5.453333333333333	0.07850755359939912
Crithidia bombi	C. bombi IL13.2	Bumblebee	NA	5.453333333333333	0.0803047120747728
Crithidia bombi	C. bombi IL13.2	Bumblebee	NA	5.453333333333333	0.0803047120747728
Crithidia bombi	C. bombi IL13.2	Bumblebee	NA	5.453333333333333	0.08370751988344637
Crithidia bombi	C. bombi IL13.2	Bumblebee	NA	5.453333333333333	0.07850755359939912
Crithidia bombi	C. bombi IL13.2	Bumblebee	NA	5.453333333333333	0.08074159632877748
Crithidia bombi	C. bombi IL13.2	Bumblebee	NA	5.453333333333333	0.08370751988344637
Crithidia bombi	C. bombi IL13.2	Bumblebee	NA	5.453333333333333	0.08287934165907164
Crithidia bombi	C. bombi IL13.2	Bumblebee	NA	5.206666666666667	0.049452779266590696
Crithidia bombi	C. bombi IL13.2	Bumblebee	NA	5.206666666666667	0.05271005197537163
Crithidia bombi	C. bombi IL13.2	Bumblebee	NA	5.206666666666667	0.057212841624181755
Crithidia bombi	C. bombi IL13.2	Bumblebee	NA	5.206666666666667	0.057212841624181755
Crithidia bombi	C. bombi IL13.2	Bumblebee	NA	5.206666666666667	0.05271005197537163
Crithidia bombi	C. bombi IL13.2	Bumblebee	NA	5.206666666666667	0.05110926098494382
Crithidia bombi	C. bombi IL13.2	Bumblebee	NA	5.206666666666667	0.06132639468126847
Crithidia bombi	C. bombi IL13.2	Bumblebee	NA	5.206666666666667	0.057212841624181755
Crithidia bombi	C. bombi IL13.2	Bumblebee	NA	5.206666666666667	0.05425877538992211
Crithidia bombi	C. bombi IL13.2	Bumblebee	NA	5.206666666666667	0.05648577677037029
Crithidia bombi	C. bombi IL13.2	Bumblebee	NA	5.206666666666667	0.06132639468126847
Crithidia bombi	C. bombi IL13.2	Bumblebee	NA	5.206666666666667	0.06262223103959631
Crithidia bombi	C. bombi IL13.2	Bumblebee	NA	4.983333333333333	0.0017495899228524429
Crithidia bombi	C. bombi IL13.2	Bumblebee	NA	4.983333333333333	0
Crithidia bombi	C. bombi IL13.2	Bumblebee	NA	4.983333333333333	0.006132023286465273
Crithidia bombi	C. bombi IL13.2	Bumblebee	NA	4.983333333333333	0
Crithidia bombi	C. bombi IL13.2	Bumblebee	NA	4.983333333333333	0
Crithidia bombi	C. bombi IL13.2	Bumblebee	NA	4.983333333333333	0.0017495899228524429
Crithidia bombi	C. bombi IL13.2	Bumblebee	NA	4.983333333333333	0
Crithidia bombi	C. bombi IL13.2	Bumblebee	NA	4.983333333333333	0
Crithidia bombi	C. bombi IL13.2	Bumblebee	NA	4.983333333333333	0
Crithidia bombi	C. bombi IL13.2	Bumblebee	NA	4.983333333333333	0
Crithidia bombi	C. bombi IL13.2	Bumblebee	NA	4.983333333333333	0.006132023286465273
Crithidia bombi	C. bombi IL13.2	Bumblebee	NA	4.983333333333333	0.0017495899228524429
Crithidia mellificae	C. mellificae 30254	Honeybee	1	11.19	0
Lotmaria passim	L. passim BRL	Honeybee	1	11.19	0
Crithidia fasciculata	C. fasciculata CFC1	Mosquito	1	10.9	0
Crithidia fasciculata	C. fasciculata Wallace	Mosquito	1	10.9	0
Crithidia mellificae	C. mellificae 30254	Honeybee	1	10.61	0.14691980236085672
Lotmaria passim	L. passim BRL	Honeybee	1	10.61	0
Crithidia fasciculata	C. fasciculata CFC1	Mosquito	1	10.42	0
Crithidia fasciculata	C. fasciculata Wallace	Mosquito	1	10.42	0
Crithidia mellificae	C. mellificae 30254	Honeybee	1	9.54	0.1759912628137778
Lotmaria passim	L. passim BRL	Honeybee	1	9.54	0
Crithidia fasciculata	C. fasciculata CFC1	Mosquito	1	9.88	0.07879901054686804
Crithidia fasciculata	C. fasciculata Wallace	Mosquito	1	9.88	0.07074705301839382
Crithidia mellificae	C. mellificae 30254	Honeybee	1	8.24	0.2303501332824377
Lotmaria passim	L. passim BRL	Honeybee	1	8.24	0
Crithidia fasciculata	C. fasciculata CFC1	Mosquito	1	9.44	0.07361840530052233
Crithidia fasciculata	C. fasciculata Wallace	Mosquito	1	9.44	0.09587904514842856
Crithidia mellificae	C. mellificae 30254	Honeybee	1	7.23	0.2621490883936942
Lotmaria passim	L. passim BRL	Honeybee	1	7.23	0.0899650821697911
Crithidia fasciculata	C. fasciculata CFC1	Mosquito	1	9.03	0.08983704623912679
Crithidia fasciculata	C. fasciculata Wallace	Mosquito	1	9.03	0.10735400144709917
Crithidia mellificae	C. mellificae 30254	Honeybee	1	6.74	0.28362209355711987
Lotmaria passim	L. passim BRL	Honeybee	1	6.74	0.13454731312310708
Crithidia fasciculata	C. fasciculata CFC1	Mosquito	1	8.41	0.1042219015910039
Crithidia fasciculata	C. fasciculata Wallace	Mosquito	1	8.41	0.12501823144583005
Crithidia mellificae	C. mellificae 30254	Honeybee	1	6.3	0.29518095897655466
Lotmaria passim	L. passim BRL	Honeybee	1	6.3	0.13613254858010929
Crithidia fasciculata	C. fasciculata CFC1	Mosquito	1	7.69	0.12654798571055353
Crithidia fasciculata	C. fasciculata Wallace	Mosquito	1	7.69	0.16907270332362678
Crithidia mellificae	C. mellificae 30254	Honeybee	1	5.56	0.300439342481899
Lotmaria passim	L. passim BRL	Honeybee	1	5.56	0.14063704874306038
Crithidia fasciculata	C. fasciculata CFC1	Mosquito	1	6.96	0.1313604068028554
Crithidia fasciculata	C. fasciculata Wallace	Mosquito	1	6.96	0.1734888747049029
Crithidia mellificae	C. mellificae 30254	Honeybee	1	3.9	0.2607791925841613
Lotmaria passim	L. passim BRL	Honeybee	1	3.9	0.13564297070605957
Crithidia fasciculata	C. fasciculata CFC1	Mosquito	1	6.12	0.11756284365869461
Crithidia fasciculata	C. fasciculata Wallace	Mosquito	1	6.12	0.14599416621608213
Crithidia mellificae	C. mellificae 30254	Honeybee	1	2.95	0.1271939644830395
Lotmaria passim	L. passim BRL	Honeybee	1	2.95	0
Crithidia fasciculata	C. fasciculata CFC1	Mosquito	1	5.03	0.06850676831032719
Crithidia fasciculata	C. fasciculata Wallace	Mosquito	1	5.03	0.08890437800952215
Crithidia mellificae	C. mellificae 30254	Honeybee	1	2.47	0
Lotmaria passim	L. passim BRL	Honeybee	1	2.47	0
Crithidia fasciculata	C. fasciculata CFC1	Mosquito	1	4.36	0.03254413955861049
Crithidia fasciculata	C. fasciculata Wallace	Mosquito	1	4.36	0.054963190414462675
Crithidia mellificae	C. mellificae 30254	Honeybee	1	2.14	0
Lotmaria passim	L. passim BRL	Honeybee	1	2.14	0
Crithidia fasciculata	C. fasciculata CFC1	Mosquito	1	3.85	0
Crithidia fasciculata	C. fasciculata Wallace	Mosquito	1	3.85	0
Crithidia mellificae	C. mellificae 30254	Honeybee	2	11.32	0
Lotmaria passim	L. passim BRL	Honeybee	2	11.32	0
Crithidia fasciculata	C. fasciculata CFC1	Mosquito	2	11.28	0
Crithidia fasciculata	C. fasciculata Wallace	Mosquito	2	11.28	0
Crithidia mellificae	C. mellificae 30254	Honeybee	2	11.03	0
Lotmaria passim	L. passim BRL	Honeybee	2	11.03	0
Crithidia fasciculata	C. fasciculata CFC1	Mosquito	2	10.78	0
Crithidia fasciculata	C. fasciculata Wallace	Mosquito	2	10.78	0
Crithidia mellificae	C. mellificae 30254	Honeybee	2	10.52	0.1408874806551272
Lotmaria passim	L. passim BRL	Honeybee	2	10.52	0
Crithidia fasciculata	C. fasciculata CFC1	Mosquito	2	9.83	0.07421918153794367
Crithidia fasciculata	C. fasciculata Wallace	Mosquito	2	9.83	0.06004249485589328
Crithidia mellificae	C. mellificae 30254	Honeybee	2	9.41	0.17480130567747204
Lotmaria passim	L. passim BRL	Honeybee	2	9.41	0
Crithidia fasciculata	C. fasciculata CFC1	Mosquito	2	9.65	0.05814704379454197
Crithidia fasciculata	C. fasciculata Wallace	Mosquito	2	9.65	0.06707776634906322
Crithidia mellificae	C. mellificae 30254	Honeybee	2	7.82	0.2355049989907659
Lotmaria passim	L. passim BRL	Honeybee	2	7.82	0.035551464358909456
Crithidia fasciculata	C. fasciculata CFC1	Mosquito	2	9.25	0.07082886216719869
Crithidia fasciculata	C. fasciculata Wallace	Mosquito	2	9.25	0.07681825871290164
Crithidia mellificae	C. mellificae 30254	Honeybee	2	7.08	0.26258120856949035
Lotmaria passim	L. passim BRL	Honeybee	2	7.08	0.10700963820220008
Crithidia fasciculata	C. fasciculata CFC1	Mosquito	2	8.62	0.09405045241843796
Crithidia fasciculata	C. fasciculata Wallace	Mosquito	2	8.62	0.11174666510243711
Crithidia mellificae	C. mellificae 30254	Honeybee	2	6.62	0.278500577122847
Lotmaria passim	L. passim BRL	Honeybee	2	6.62	0.1427500286272414
Crithidia fasciculata	C. fasciculata CFC1	Mosquito	2	7.78	0.11344483898020792
Crithidia fasciculata	C. fasciculata Wallace	Mosquito	2	7.78	0.15323437904034373
Crithidia mellificae	C. mellificae 30254	Honeybee	2	6.17	0.2807309274630738
Lotmaria passim	L. passim BRL	Honeybee	2	6.17	0.14294980564256377
Crithidia fasciculata	C. fasciculata CFC1	Mosquito	2	6.93	0.12143705726831369
Crithidia fasciculata	C. fasciculata Wallace	Mosquito	2	6.93	0.16363081623122178
Crithidia mellificae	C. mellificae 30254	Honeybee	2	5.19	0.2784480408769497
Lotmaria passim	L. passim BRL	Honeybee	2	5.19	0.14940681000564338
Crithidia fasciculata	C. fasciculata CFC1	Mosquito	2	6.07	0.10140659443164773
Crithidia fasciculata	C. fasciculata Wallace	Mosquito	2	6.07	0.12958526308834425
Crithidia mellificae	C. mellificae 30254	Honeybee	2	3.64	0.22726866393645342
Lotmaria passim	L. passim BRL	Honeybee	2	3.64	0.11002802324996859
Crithidia fasciculata	C. fasciculata CFC1	Mosquito	2	5.02	0.051872520785969635
Crithidia fasciculata	C. fasciculata Wallace	Mosquito	2	5.02	0.05851856555005356
Crithidia mellificae	C. mellificae 30254	Honeybee	2	2.89	0.07200217028145262
Lotmaria passim	L. passim BRL	Honeybee	2	2.89	0.017969105424006208
Crithidia fasciculata	C. fasciculata CFC1	Mosquito	2	4.29	0.018827778206187265
Crithidia fasciculata	C. fasciculata Wallace	Mosquito	2	4.29	0.038794262308162734
Crithidia mellificae	C. mellificae 30254	Honeybee	2	2.45	0
Lotmaria passim	L. passim BRL	Honeybee	2	2.45	0
Crithidia fasciculata	C. fasciculata CFC1	Mosquito	2	3.8	0
Crithidia fasciculata	C. fasciculata Wallace	Mosquito	2	3.8	0
