## Supplementary material for "Hot and sour: parasite adaptations to honey bee body temperature and pH": rates_by_temperature_v0.csv

Species	Strain	Host	Date	temp	rate
Crithidia fasciculata	C. fasciculata CFC1	Mosquito	2021/01/28 00:00:00	33	0.13864727126275672
Crithidia mellificae	C. mellificae 30254	Honeybee	2021/01/28 00:00:00	33	0.31438701916089407
Lotmaria passim	L. passim BRL	Honeybee	2021/01/28 00:00:00	33	0.12890841325771343
Crithidia fasciculata	C. fasciculata Wallace	Mosquito	2021/01/28 00:00:00	33	0.17287955869553898
Crithidia fasciculata	C. fasciculata CFC1	Mosquito	2021/01/30 00:00:00	31	0.17026595984634763
Crithidia mellificae	C. mellificae 30254	Honeybee	2021/01/30 00:00:00	31	0.300121151502671
Lotmaria passim	L. passim BRL	Honeybee	2021/01/30 00:00:00	31	0.11985978659811887
Crithidia fasciculata	C. fasciculata Wallace	Mosquito	2021/01/30 00:00:00	31	0.1960102472244182
Crithidia fasciculata	C. fasciculata CFC1	Mosquito	2021/02/01 00:00:00	39	0
Crithidia mellificae	C. mellificae 30254	Honeybee	2021/02/01 00:00:00	39	0.1926196345826157
Lotmaria passim	L. passim BRL	Honeybee	2021/02/01 00:00:00	39	0
Crithidia fasciculata	C. fasciculata Wallace	Mosquito	2021/02/01 00:00:00	39	0
Crithidia fasciculata	C. fasciculata CFC1	Mosquito	2021/02/03 00:00:00	25	0.136745207100789
Crithidia mellificae	C. mellificae 30254	Honeybee	2021/02/03 00:00:00	25	0.21725897712439807
Lotmaria passim	L. passim BRL	Honeybee	2021/02/03 00:00:00	25	0.06484984286397276
Crithidia fasciculata	C. fasciculata Wallace	Mosquito	2021/02/03 00:00:00	25	0.1577306160965968
Crithidia fasciculata	C. fasciculata CFC1	Mosquito	2021/02/05 00:00:00	33	0.15312415864751175
Crithidia mellificae	C. mellificae 30254	Honeybee	2021/02/05 00:00:00	33	0.3217060316108857
Lotmaria passim	L. passim BRL	Honeybee	2021/02/05 00:00:00	33	0.10318557179973768
Crithidia fasciculata	C. fasciculata Wallace	Mosquito	2021/02/05 00:00:00	33	0.2197042022362804
Crithidia fasciculata	C. fasciculata CFC1	Mosquito	2021/02/07 00:00:00	29	0.14578005475221076
Crithidia mellificae	C. mellificae 30254	Honeybee	2021/02/07 00:00:00	29	0.27657244692799016
Lotmaria passim	L. passim BRL	Honeybee	2021/02/07 00:00:00	29	0.10374060259457941
Crithidia fasciculata	C. fasciculata Wallace	Mosquito	2021/02/07 00:00:00	29	0.21228825309016744
Crithidia fasciculata	C. fasciculata CFC1	Mosquito	2021/02/09 00:00:00	35	0.07997394212759525
Crithidia mellificae	C. mellificae 30254	Honeybee	2021/02/09 00:00:00	35	0.33018600812004884
Lotmaria passim	L. passim BRL	Honeybee	2021/02/09 00:00:00	35	0.09146806461867414
Crithidia fasciculata	C. fasciculata Wallace	Mosquito	2021/02/09 00:00:00	35	0.13437143938560625
Crithidia fasciculata	C. fasciculata CFC1	Mosquito	2021/02/11 00:00:00	37	0.06216426481355673
Crithidia mellificae	C. mellificae 30254	Honeybee	2021/02/11 00:00:00	37	0.3058562617289271
Lotmaria passim	L. passim BRL	Honeybee	2021/02/11 00:00:00	37	0.08524216958149401
Crithidia fasciculata	C. fasciculata Wallace	Mosquito	2021/02/11 00:00:00	37	0.07425473679660566
Crithidia fasciculata	C. fasciculata CFC1	Mosquito	2021/02/13 00:00:00	41	0
Crithidia mellificae	C. mellificae 30254	Honeybee	2021/02/13 00:00:00	41	0
Lotmaria passim	L. passim BRL	Honeybee	2021/02/13 00:00:00	41	0
Crithidia fasciculata	C. fasciculata Wallace	Mosquito	2021/02/13 00:00:00	41	0
Crithidia fasciculata	C. fasciculata CFC1	Mosquito	2021/02/15 00:00:00	35	0.07844769418240166
Crithidia mellificae	C. mellificae 30254	Honeybee	2021/02/15 00:00:00	35	0.3260292351414972
Lotmaria passim	L. passim BRL	Honeybee	2021/02/15 00:00:00	35	0.09413511464928909
Crithidia fasciculata	C. fasciculata Wallace	Mosquito	2021/02/15 00:00:00	35	0.11369864317432364
Crithidia fasciculata	C. fasciculata CFC1	Mosquito	2021/02/17 00:00:00	31	0.12550074884742174
Crithidia mellificae	C. mellificae 30254	Honeybee	2021/02/17 00:00:00	31	0.3035482019435072
Lotmaria passim	L. passim BRL	Honeybee	2021/02/17 00:00:00	31	0.11789655420878269
Crithidia fasciculata	C. fasciculata Wallace	Mosquito	2021/02/17 00:00:00	31	0.17164973552716378
Crithidia fasciculata	C. fasciculata CFC1	Mosquito	2021/02/19 00:00:00	25	0.10452741709920124
Crithidia mellificae	C. mellificae 30254	Honeybee	2021/02/19 00:00:00	25	0.21428735161725013
Lotmaria passim	L. passim BRL	Honeybee	2021/02/19 00:00:00	25	0.08974368597338783
Crithidia fasciculata	C. fasciculata Wallace	Mosquito	2021/02/19 00:00:00	25	0.1279261719635941
Crithidia fasciculata	C. fasciculata CFC1	Mosquito	2021/02/21 00:00:00	39	0
Crithidia mellificae	C. mellificae 30254	Honeybee	2021/02/21 00:00:00	39	0.15824937341108897
Lotmaria passim	L. passim BRL	Honeybee	2021/02/21 00:00:00	39	0
Crithidia fasciculata	C. fasciculata Wallace	Mosquito	2021/02/21 00:00:00	39	0
Crithidia fasciculata	C. fasciculata CFC1	Mosquito	2021/02/23 00:00:00	27	0.14046503595172702
Crithidia mellificae	C. mellificae 30254	Honeybee	2021/02/23 00:00:00	27	0.24092430748996072
Lotmaria passim	L. passim BRL	Honeybee	2021/02/23 00:00:00	27	0.09533719321558337
Crithidia fasciculata	C. fasciculata Wallace	Mosquito	2021/02/23 00:00:00	27	0.15275666097306487
Crithidia fasciculata	C. fasciculata CFC1	Mosquito	2021/02/25 00:00:00	33	0.16169637774571502
Crithidia mellificae	C. mellificae 30254	Honeybee	2021/02/25 00:00:00	33	0.3165378066648544
Lotmaria passim	L. passim BRL	Honeybee	2021/02/25 00:00:00	33	0.1196441642641892
Crithidia fasciculata	C. fasciculata Wallace	Mosquito	2021/02/25 00:00:00	33	0.1932649109934203
Crithidia fasciculata	C. fasciculata CFC1	Mosquito	2021/02/27 00:00:00	37	0.06734598873015428
Crithidia mellificae	C. mellificae 30254	Honeybee	2021/02/27 00:00:00	37	0.2851211155990114
Lotmaria passim	L. passim BRL	Honeybee	2021/02/27 00:00:00	37	0.07075037209817778
Crithidia fasciculata	C. fasciculata Wallace	Mosquito	2021/02/27 00:00:00	37	0.06369378337357169
Crithidia fasciculata	C. fasciculata CFC1	Mosquito	2021/03/01 00:00:00	29	0.1633278555790136
Crithidia mellificae	C. mellificae 30254	Honeybee	2021/03/01 00:00:00	29	0.27536071881201346
Lotmaria passim	L. passim BRL	Honeybee	2021/03/01 00:00:00	29	0.09719963810712971
Crithidia fasciculata	C. fasciculata Wallace	Mosquito	2021/03/01 00:00:00	29	0.20644617494913903
Crithidia fasciculata	C. fasciculata CFC1	Mosquito	2021/03/03 00:00:00	41	0
Crithidia mellificae	C. mellificae 30254	Honeybee	2021/03/03 00:00:00	41	0
Lotmaria passim	L. passim BRL	Honeybee	2021/03/03 00:00:00	41	0
Crithidia fasciculata	C. fasciculata Wallace	Mosquito	2021/03/03 00:00:00	41	0
Crithidia fasciculata	C. fasciculata CFC1	Mosquito	2021/03/05 00:00:00	35	0.08364061028994278
Crithidia mellificae	C. mellificae 30254	Honeybee	2021/03/05 00:00:00	35	0.3190270989473376
Lotmaria passim	L. passim BRL	Honeybee	2021/03/05 00:00:00	35	0.10993500079564815
Crithidia fasciculata	C. fasciculata Wallace	Mosquito	2021/03/05 00:00:00	35	0.13699594634059392
Crithidia fasciculata	C. fasciculata CFC1	Mosquito	2021/03/07 00:00:00	31	0.15144964427467714
Crithidia mellificae	C. mellificae 30254	Honeybee	2021/03/07 00:00:00	31	0.3009836862028658
Lotmaria passim	L. passim BRL	Honeybee	2021/03/07 00:00:00	31	0.11403501888756508
Crithidia fasciculata	C. fasciculata Wallace	Mosquito	2021/03/07 00:00:00	31	0.20980671663303524
Crithidia fasciculata	C. fasciculata CFC1	Mosquito	2021/03/09 00:00:00	23.6	0.11880999988995589
Crithidia mellificae	C. mellificae 30254	Honeybee	2021/03/09 00:00:00	23.6	0.20656518536268667
Lotmaria passim	L. passim BRL	Honeybee	2021/03/09 00:00:00	23.6	0.05761914475486541
Crithidia fasciculata	C. fasciculata Wallace	Mosquito	2021/03/09 00:00:00	23.6	0.1537448392111037
Crithidia fasciculata	C. fasciculata CFC1	Mosquito	2021/03/11 00:00:00	25.2	0.12086157898560494
Crithidia mellificae	C. mellificae 30254	Honeybee	2021/03/11 00:00:00	25.2	0.22412371480518728
Lotmaria passim	L. passim BRL	Honeybee	2021/03/11 00:00:00	25.2	0.07877912305583057
Crithidia fasciculata	C. fasciculata Wallace	Mosquito	2021/03/11 00:00:00	25.2	0.14738367043413933
Crithidia fasciculata	C. fasciculata CFC1	Mosquito	2021/03/13 00:00:00	23.2	0.10631474054406762
Crithidia mellificae	C. mellificae 30254	Honeybee	2021/03/13 00:00:00	23.2	0.18848823994845926
Lotmaria passim	L. passim BRL	Honeybee	2021/03/13 00:00:00	23.2	0.06608390454315774
Crithidia fasciculata	C. fasciculata Wallace	Mosquito	2021/03/13 00:00:00	23.2	0.12204117306704965
Crithidia fasciculata	C. fasciculata CFC1	Mosquito	2021/03/15 00:00:00	20	0.08269917704860082
Crithidia mellificae	C. mellificae 30254	Honeybee	2021/03/15 00:00:00	20	0.13993884705471282
Lotmaria passim	L. passim BRL	Honeybee	2021/03/15 00:00:00	20	0.06415481272404941
Crithidia fasciculata	C. fasciculata Wallace	Mosquito	2021/03/15 00:00:00	20	0.09941925711827666
Crithidia fasciculata	C. fasciculata CFC1	Mosquito	2021/03/19 00:00:00	20.1	0.07783875611313486
Crithidia mellificae	C. mellificae 30254	Honeybee	2021/03/19 00:00:00	20.1	0.14001824346814687
Lotmaria passim	L. passim BRL	Honeybee	2021/03/19 00:00:00	20.1	0.06496857694186836
Crithidia fasciculata	C. fasciculata Wallace	Mosquito	2021/03/19 00:00:00	20.1	0.09354191998778895
Crithidia bombi	C. bombi C1.1	Bumblebee	NA	17	0.020903414955398502
Crithidia bombi	C. bombi IL13.2	Bumblebee	NA	17	0.016785629031116196
Crithidia bombi	C. bombi S08.1	Bumblebee	NA	17	0.019858320589025806
Crithidia bombi	C. bombi VT1	Bumblebee	NA	17	0.016885490282267605
Crithidia bombi	C. bombi C1.1	Bumblebee	NA	22	0.0319412706797706
Crithidia bombi	C. bombi IL13.2	Bumblebee	NA	22	0.0269848814584621
Crithidia bombi	C. bombi S08.1	Bumblebee	NA	22	0.0206784840086695
Crithidia bombi	C. bombi VT1	Bumblebee	NA	22	0.023510062719231405
Crithidia bombi	C. bombi C1.1	Bumblebee	NA	27	0.09037007095246459
Crithidia bombi	C. bombi IL13.2	Bumblebee	NA	27	0.0778149149324318
Crithidia bombi	C. bombi S08.1	Bumblebee	NA	27	0.053777735260950706
Crithidia bombi	C. bombi VT1	Bumblebee	NA	27	0.08473803125121951
Crithidia bombi	C. bombi C1.1	Bumblebee	NA	32	0.08106850338439708
Crithidia bombi	C. bombi IL13.2	Bumblebee	NA	32	0.0805727203118538
Crithidia bombi	C. bombi S08.1	Bumblebee	NA	32	0.0704767991856121
Crithidia bombi	C. bombi VT1	Bumblebee	NA	32	0.07838419827612579
Crithidia bombi	C. bombi C1.1	Bumblebee	NA	37	0.0404741360395295
Crithidia bombi	C. bombi IL13.2	Bumblebee	NA	37	0.06277628357084898
Crithidia bombi	C. bombi S08.1	Bumblebee	NA	37	0.017071362151275703
Crithidia bombi	C. bombi VT1	Bumblebee	NA	37	0.0621462175671206
Crithidia bombi	C. bombi C1.1	Bumblebee	NA	42	0.014572304044954796
Crithidia bombi	C. bombi IL13.2	Bumblebee	NA	42	0.0011292536594469066
Crithidia bombi	C. bombi S08.1	Bumblebee	NA	42	0.0010000000000000002
Crithidia bombi	C. bombi VT1	Bumblebee	NA	42	0.0010000000000000002
Crithidia bombi	C. bombi C1.1	Bumblebee	NA	17	0.015889968661899602
Crithidia bombi	C. bombi IL13.2	Bumblebee	NA	17	0.03250969572564919
Crithidia bombi	C. bombi S08.1	Bumblebee	NA	17	0.008551750852215451
Crithidia bombi	C. bombi VT1	Bumblebee	NA	17	0.012536863772691295
Crithidia bombi	C. bombi C1.1	Bumblebee	NA	22	0.0402517323294749
Crithidia bombi	C. bombi IL13.2	Bumblebee	NA	22	0.050197584133128706
Crithidia bombi	C. bombi S08.1	Bumblebee	NA	22	0.023058105503554704
Crithidia bombi	C. bombi VT1	Bumblebee	NA	22	0.0344505066650472
Crithidia bombi	C. bombi C1.1	Bumblebee	NA	27	0.0685914503894908
Crithidia bombi	C. bombi IL13.2	Bumblebee	NA	27	0.07475830097402261
Crithidia bombi	C. bombi S08.1	Bumblebee	NA	27	0.0626895191010284
Crithidia bombi	C. bombi VT1	Bumblebee	NA	27	0.0688695038247205
Crithidia bombi	C. bombi C1.1	Bumblebee	NA	32	0.0881476486047077
Crithidia bombi	C. bombi IL13.2	Bumblebee	NA	32	0.0935407611635133
Crithidia bombi	C. bombi S08.1	Bumblebee	NA	32	0.0667399457747041
Crithidia bombi	C. bombi VT1	Bumblebee	NA	32	0.088677086866239
Crithidia bombi	C. bombi C1.1	Bumblebee	NA	37	0.0662345433191227
Crithidia bombi	C. bombi IL13.2	Bumblebee	NA	37	0.09749978469678611
Crithidia bombi	C. bombi S08.1	Bumblebee	NA	37	0.037529000769743796
Crithidia bombi	C. bombi VT1	Bumblebee	NA	37	0.06969837827763711
Crithidia bombi	C. bombi C1.1	Bumblebee	NA	42	0.0010000000000000002
Crithidia bombi	C. bombi IL13.2	Bumblebee	NA	42	0.0056478136536008
Crithidia bombi	C. bombi S08.1	Bumblebee	NA	42	0.0010000000000000002
Crithidia bombi	C. bombi VT1	Bumblebee	NA	42	0.0010000000000000002
Crithidia bombi	C. bombi C1.1	Bumblebee	NA	17	0.015889968661899602
Crithidia bombi	C. bombi IL13.2	Bumblebee	NA	17	0.03250969572564919
Crithidia bombi	C. bombi S08.1	Bumblebee	NA	17	0.008551750852215451
Crithidia bombi	C. bombi VT1	Bumblebee	NA	17	0.012536863772691295
Crithidia bombi	C. bombi C1.1	Bumblebee	NA	22	0.0402517323294749
Crithidia bombi	C. bombi IL13.2	Bumblebee	NA	22	0.050197584133128706
Crithidia bombi	C. bombi S08.1	Bumblebee	NA	22	0.023058105503554704
Crithidia bombi	C. bombi VT1	Bumblebee	NA	22	0.0344505066650472
Crithidia bombi	C. bombi C1.1	Bumblebee	NA	27	0.0685914503894908
Crithidia bombi	C. bombi IL13.2	Bumblebee	NA	27	0.07475830097402261
Crithidia bombi	C. bombi S08.1	Bumblebee	NA	27	0.0626895191010284
Crithidia bombi	C. bombi VT1	Bumblebee	NA	27	0.0688695038247205
Crithidia bombi	C. bombi C1.1	Bumblebee	NA	32	0.0881476486047077
Crithidia bombi	C. bombi IL13.2	Bumblebee	NA	32	0.0935407611635133
Crithidia bombi	C. bombi S08.1	Bumblebee	NA	32	0.0667399457747041
Crithidia bombi	C. bombi VT1	Bumblebee	NA	32	0.088677086866239
Crithidia bombi	C. bombi C1.1	Bumblebee	NA	37	0.0662345433191227
Crithidia bombi	C. bombi IL13.2	Bumblebee	NA	37	0.09749978469678611
Crithidia bombi	C. bombi S08.1	Bumblebee	NA	37	0.037529000769743796
Crithidia bombi	C. bombi VT1	Bumblebee	NA	37	0.06969837827763711
Crithidia bombi	C. bombi C1.1	Bumblebee	NA	42	0.0010000000000000002
Crithidia bombi	C. bombi IL13.2	Bumblebee	NA	42	0.0056478136536008
Crithidia bombi	C. bombi S08.1	Bumblebee	NA	42	0.0010000000000000002
Crithidia bombi	C. bombi VT1	Bumblebee	NA	42	0.0010000000000000002
Crithidia bombi	C. bombi C1.1	Bumblebee	NA	17	0.0164418348047234
Crithidia bombi	C. bombi IL13.2	Bumblebee	NA	17	0.025614317299163202
Crithidia bombi	C. bombi S08.1	Bumblebee	NA	17	0.0194119473448039
Crithidia bombi	C. bombi VT1	Bumblebee	NA	17	0.0167903512997128
Crithidia bombi	C. bombi C1.1	Bumblebee	NA	22	0.0334719650446979
Crithidia bombi	C. bombi IL13.2	Bumblebee	NA	22	0.0332954277964565
Crithidia bombi	C. bombi S08.1	Bumblebee	NA	22	0.0221251182219807
Crithidia bombi	C. bombi VT1	Bumblebee	NA	22	0.032358961989777696
Crithidia bombi	C. bombi C1.1	Bumblebee	NA	27	0.08389589726570322
Crithidia bombi	C. bombi IL13.2	Bumblebee	NA	27	0.08725528461147608
Crithidia bombi	C. bombi S08.1	Bumblebee	NA	27	0.07125723089116169
Crithidia bombi	C. bombi VT1	Bumblebee	NA	27	0.0840040320309536
Crithidia bombi	C. bombi C1.1	Bumblebee	NA	32	0.10037251578891948
Crithidia bombi	C. bombi IL13.2	Bumblebee	NA	32	0.105027331302446
Crithidia bombi	C. bombi S08.1	Bumblebee	NA	32	0.0685784957071504
Crithidia bombi	C. bombi VT1	Bumblebee	NA	32	0.0893121518641386
Crithidia bombi	C. bombi C1.1	Bumblebee	NA	37	0.09130562690212178
Crithidia bombi	C. bombi IL13.2	Bumblebee	NA	37	0.08969493308894161
Crithidia bombi	C. bombi S08.1	Bumblebee	NA	37	0.0678260372279389
Crithidia bombi	C. bombi VT1	Bumblebee	NA	37	0.07327915153784291
Crithidia bombi	C. bombi C1.1	Bumblebee	NA	42	0.0013917403509510018
Crithidia bombi	C. bombi IL13.2	Bumblebee	NA	42	0.025227833778805497
Crithidia bombi	C. bombi S08.1	Bumblebee	NA	42	0.001017475750781083
Crithidia bombi	C. bombi VT1	Bumblebee	NA	42	0.0045229201488152584
Crithidia bombi	C. bombi C1.1	Bumblebee	NA	17	0.0229905755878618
Crithidia bombi	C. bombi IL13.2	Bumblebee	NA	17	0.0435247279740184
Crithidia bombi	C. bombi S08.1	Bumblebee	NA	17	0.022987389881466206
Crithidia bombi	C. bombi VT1	Bumblebee	NA	17	0.012811745266850898
Crithidia bombi	C. bombi C1.1	Bumblebee	NA	22	0.027529605629478197
Crithidia bombi	C. bombi IL13.2	Bumblebee	NA	22	0.05145602683040531
Crithidia bombi	C. bombi S08.1	Bumblebee	NA	22	0.024775104488152604
Crithidia bombi	C. bombi VT1	Bumblebee	NA	22	0.024838158302531596
Crithidia bombi	C. bombi C1.1	Bumblebee	NA	27	0.0881051150863962
Crithidia bombi	C. bombi IL13.2	Bumblebee	NA	27	0.0913467828442464
Crithidia bombi	C. bombi S08.1	Bumblebee	NA	27	0.058933529395307806
Crithidia bombi	C. bombi VT1	Bumblebee	NA	27	0.0901905720553286
Crithidia bombi	C. bombi C1.1	Bumblebee	NA	32	0.0970277932363494
Crithidia bombi	C. bombi IL13.2	Bumblebee	NA	32	0.12416318789148999
Crithidia bombi	C. bombi S08.1	Bumblebee	NA	32	0.0749773525265082
Crithidia bombi	C. bombi VT1	Bumblebee	NA	32	0.08533496865342431
Crithidia bombi	C. bombi C1.1	Bumblebee	NA	37	0.09142883919214032
Crithidia bombi	C. bombi IL13.2	Bumblebee	NA	37	0.10791264486337201
Crithidia bombi	C. bombi S08.1	Bumblebee	NA	37	0.07289950449281529
Crithidia bombi	C. bombi VT1	Bumblebee	NA	37	0.07740522549215571
Crithidia bombi	C. bombi C1.1	Bumblebee	NA	42	0.007506776534231179
Crithidia bombi	C. bombi IL13.2	Bumblebee	NA	42	0.048825614995269294
Crithidia bombi	C. bombi S08.1	Bumblebee	NA	42	9.376062907777611e-4
Crithidia bombi	C. bombi VT1	Bumblebee	NA	42	0.00889405681274492
