## Supplementary material for "Hot and sour: parasite adaptations to honey bee body temperature and pH": temperature_models_summary_v0.csv

Species	Strain	Host	term	estimate	lower	upper
Crithidia mellificae	C. mellificae 30254	Honeybee	e	0.38982989147548797	0.33015564248766793	0.4554888860423814
Crithidia mellificae	C. mellificae 30254	Honeybee	eh	8.287267787601932	6.7223397409977546	10.519601784767154
Crithidia mellificae	C. mellificae 30254	Honeybee	r_tref	0.16368380770921945	0.1496657845015442	0.17759763288903654
Crithidia mellificae	C. mellificae 30254	Honeybee	th	38.421884916045514	38.108424580766844	38.70880769242321
Crithidia mellificae	C. mellificae 30254	Honeybee	topt	35.41812348699452	34.86662906197868	35.9760280880195
Lotmaria passim	L. passim BRL	Honeybee	e	0.4281523378585799	0.2986726701961113	0.5806766998648338
Lotmaria passim	L. passim BRL	Honeybee	eh	7.4733125470785495	5.417618445993682	11.531035473852514
Lotmaria passim	L. passim BRL	Honeybee	r_tref	0.05904918472868305	0.04974345225537819	0.06866174533914818
Lotmaria passim	L. passim BRL	Honeybee	th	36.5421766643596	35.87613079752081	37.118222827283134
Lotmaria passim	L. passim BRL	Honeybee	topt	33.4733327905233	32.614828667266295	34.437285450795656
Crithidia fasciculata	C. fasciculata CFC1	Mosquito	e	0.5072920569170363	0.3402276839358662	0.7235755787693292
Crithidia fasciculata	C. fasciculata CFC1	Mosquito	eh	5.182771531332081	4.023915925995552	7.03667358055697
Crithidia fasciculata	C. fasciculata CFC1	Mosquito	r_tref	0.08514554608385518	0.07194211360176431	0.09852147118048539
Crithidia fasciculata	C. fasciculata CFC1	Mosquito	th	34.38559659148561	33.29091265455122	35.16428123769602
Crithidia fasciculata	C. fasciculata CFC1	Mosquito	topt	30.922323256000396	30.091415351294344	31.743290658950944
Crithidia fasciculata	C. fasciculata Wallace	Mosquito	e	0.5256989592589196	0.3875847737104729	0.6893071385524969
Crithidia fasciculata	C. fasciculata Wallace	Mosquito	eh	5.867060327957179	4.644728022785826	7.697374339663547
Crithidia fasciculata	C. fasciculata Wallace	Mosquito	r_tref	0.10181806989971282	0.0878604760970558	0.11593353273532914
Crithidia fasciculata	C. fasciculata Wallace	Mosquito	th	34.77750085427094	34.045022414241124	35.370815605789346
Crithidia fasciculata	C. fasciculata Wallace	Mosquito	topt	31.58420847660608	30.9108903157237	32.26193893379851
Crithidia bombi	C. bombi C1.1	Bumblebee	e	0.7543398752430291	0.5781450341606915	0.9797099151880723
Crithidia bombi	C. bombi C1.1	Bumblebee	eh	5.225743942787025	3.514677830497318	20
Crithidia bombi	C. bombi C1.1	Bumblebee	r_tref	0.031991430279854946	0.025152936750989587	0.0393109783393433
Crithidia bombi	C. bombi C1.1	Bumblebee	th	36.498590950256556	34.94224158915844	37.28795603332503
Crithidia bombi	C. bombi C1.1	Bumblebee	topt	33.71335329500454	32.47587836865751	35.5561169983517
Crithidia bombi	C. bombi IL13.2	Bumblebee	e	0.6392195152615299	0.47601398913772147	0.8354231260985613
Crithidia bombi	C. bombi IL13.2	Bumblebee	eh	4.655709222867115	3.4231813987445268	6.673173710440538
Crithidia bombi	C. bombi IL13.2	Bumblebee	r_tref	0.04000164090297492	0.03222986111522102	0.048151512376938536
Crithidia bombi	C. bombi IL13.2	Bumblebee	th	37.43474314014132	36.1232701404953	38.582060832932456
Crithidia bombi	C. bombi IL13.2	Bumblebee	topt	34.232707897639386	33.1753822679575	35.17485699363573
Crithidia bombi	C. bombi S08.1	Bumblebee	e	0.8550559743926438	0.5863595255228949	1.297769111763547
Crithidia bombi	C. bombi S08.1	Bumblebee	eh	4.525681385021636	3.112298476869301	20
Crithidia bombi	C. bombi S08.1	Bumblebee	r_tref	0.022778035118249166	0.016699212197481987	0.03017874577747314
Crithidia bombi	C. bombi S08.1	Bumblebee	th	35.41286778531482	32.22074668187994	36.86775575513325
Crithidia bombi	C. bombi S08.1	Bumblebee	topt	32.770237100395974	30.939176235348317	35.42008781225944
Crithidia bombi	C. bombi VT1	Bumblebee	e	0.7804693126545268	0.6099249682924334	0.9732937450642941
Crithidia bombi	C. bombi VT1	Bumblebee	eh	5.7685378926723105	3.8535789703832313	20
Crithidia bombi	C. bombi VT1	Bumblebee	r_tref	0.02883335223831833	0.023570506784844958	0.035749265358935196
Crithidia bombi	C. bombi VT1	Bumblebee	th	36.62931030808525	35.454497754820636	37.246276149909235
Crithidia bombi	C. bombi VT1	Bumblebee	topt	33.992387959502054	32.947600190705124	35.58529402221596
Crithidia mellificae	C. mellificae 30254	Honeybee	t_50_pct_inhibition	38.66666666666667	38.45454545454545	38.878787878787875
Lotmaria passim	L. passim BRL	Honeybee	t_50_pct_inhibition	36.96969696969697	36.54545454545455	37.39393939393939
Crithidia fasciculata	C. fasciculata CFC1	Mosquito	t_50_pct_inhibition	35.27272727272727	34.84848484848485	35.90909090909091
Crithidia fasciculata	C. fasciculata Wallace	Mosquito	t_50_pct_inhibition	35.484848484848484	35.27272727272727	35.90909090909091
Crithidia bombi	C. bombi C1.1	Bumblebee	t_50_pct_inhibition	37.70707070707071	36.94949494949495	38.71717171717172
Crithidia bombi	C. bombi IL13.2	Bumblebee	t_50_pct_inhibition	38.96969696969697	37.95959595959596	39.727272727272734
Crithidia bombi	C. bombi S08.1	Bumblebee	t_50_pct_inhibition	37.20202020202021	36.44444444444444	38.464646464646464
Crithidia bombi	C. bombi VT1	Bumblebee	t_50_pct_inhibition	37.70707070707071	36.94949494949495	38.464646464646464
